# Spatial, Quantitative and Functional Deconstruction of Virus and Host Protein Interactions Inside Intact Cytomegalovirus Particles

**DOI:** 10.1101/2022.05.02.490278

**Authors:** Boris Bogdanow, Iris Gruska, Lars Mühlberg, Jonas Protze, Svea Hohensee, Barbara Vetter, Martin Lehmann, Lüder Wiebusch, Fan Liu

**Author notes:** correspondence; fliu@fmp-berlin. co-senior authors (Lüder Wiebusch, Fan Liu).

## Abstract

Herpesviruses assemble large enveloped particles that are difficult to characterize structurally due to their size, fragility and complex proteome with partially amorphous nature. Here we use cross-linking mass spectrometry and quantitative proteomics to derive a spatially resolved interactome map of intact human cytomegalovirus virions. This enabled the *de novo* allocation of 32 viral proteins into four spatially resolved virion layers, each organized by a dominant viral scaffold protein. The viral protein UL32 engages with all layers in an N-to-C-terminal radial orientation bridging nucleocapsid to viral membrane. In addition, we observed the layer-specific recruitment of 82 host proteins, a subset of which are constitutively and selectively incorporated via specific host-virus interactions. We uncover how the recruitment of PP1 phosphatase and 14-3-3 proteins by UL32 affects early and late steps during viral biogenesis. Collectively, this study provides global structural insights into the native configuration of virus and host protein interactions inside herpesvirus particles.
