## Supplementary Table 5 for "Spatial, Quantitative and Functional Deconstruction of Virus and Host Protein Interactions Inside Intact Cytomegalovirus Particles"

### Sheet: SupplementaryTable5
Supplementary Table 5. Phosphosites in the pp150/UL32 protein.
Proteins	Positions.within.proteins	Localization.prob.rep1	PEP.rep1	Localization.prob.rep2	PEP.rep2	Amino.acid	Phospho..STY..Probabilities
UL32/pp150-TB40/E	2	1	0.000343987	1	0.000343987	S	S(1)LQFIGLQR
UL32/pp150-TB40/E	24	1	0.000365276	1	1.19047e-05	T	HLT(1)QKPDVDLEAHPK
UL32/pp150-TB40/E	93	0.999987	0.00656685	0.999746	0.0623686	T	RGYT(1)YPFGDR
UL32/pp150-TB40/E	131	1	0.000524385	1	0.000876689	S	ALVS(1)AVILAK
UL32/pp150-TB40/E	151	0.961725	0.00174914	0.991479	0.00514354	T	ETLVT(0.008)AIGQT(0.991)EPIAFVHLK
UL32/pp150-TB40/E	244	0.99997	6.25648e-09	0.999996	6.26226e-10	S	MCLS(1)FDSNYCR
UL32/pp150-TB40/E	247	0.999013	0.0102186	0.983906	0.016996	S	MCLSFDS(0.999)NY(0.001)CR
UL32/pp150-TB40/E	294	0.887918	1.45243e-258	0.868045	1.15388e-63	S	S(0.96)PS(0.04)LEFDDDANLLSLGGGSAFSSVPK
UL32/pp150-TB40/E	296	0.90761	2.50063e-140	0.922361	2.51098e-231	S	S(0.078)PS(0.922)LEFDDDANLLSLGGGSAFSSVPK
UL32/pp150-TB40/E	307	0.999457	1.03113e-48	0.999645	1.8903e-33	S	SPSLEFDDDANLLS(1)LGGGS(0.001)AFS(0.29)S(0.709)VPKK
UL32/pp150-TB40/E	316	0.98683	8.015e-269	0.918753	1.14716e-139	S	SPSLEFDDDANLLSLGGGSAFS(0.013)S(0.987)VPKK
UL32/pp150-TB40/E	335	1	1.05035e-27	1	3.08998e-27	S	HVPTQPLDGWSWIAS(1)PWK
UL32/pp150-TB40/E	350	1	2.82748e-25	1	7.81035e-33	S	FEAHGS(1)LAPAADAHAAR
UL32/pp150-TB40/E	362	0.999949	0.0021719	0.999995	0.000102757	S	S(1)AAVGYYDEEEK
UL32/pp150-TB40/E	368	0.884341	0.000109467	0.882951	0.000113149	Y	SAAVGY(0.116)Y(0.884)DEEEK
UL32/pp150-TB40/E	426	1	0	0.816701	3.78714e-275	S	LFGS(1)S(1)ADEDDDDDDDDEK
UL32/pp150-TB40/E	427	1	1.89322e-109	0.999253	0	S	LFGS(1)S(1)ADEDDDDDDDDEK
UL32/pp150-TB40/E	444	1	0.00660492	1	0.00222725	T	NIFT(1)PIKK
UL32/pp150-TB40/E	495	1	2.67456e-58	1	3.75777e-84	S	HAAFS(1)LVS(1)PQVTK
UL32/pp150-TB40/E	498	1	3.76537e-102	1	1.29545e-115	S	HAAFSLVS(1)PQVTK
UL32/pp150-TB40/E	502	0.918486	0.0064149	0.999971	7.52092e-09	T	HAAFSLVSPQVT(1)K
UL32/pp150-TB40/E	505	0.999615	7.93981e-37	0.994293	9.90559e-16	S	HAAFSLVS(1)PQVTKAS(1)PGR
UL32/pp150-TB40/E	513	1	2.21273e-15	1	1.31292e-14	S	RDS(1)AWDVR
UL32/pp150-TB40/E	521	0.995161	1.00838e-05	0.99927	2.54811e-09	T	DSAWDVRPLT(0.999)ET(0.001)R
UL32/pp150-TB40/E	529	0.999949	7.52643e-42	0.999831	2.70081e-42	S	GDLFS(1)GDEDSDSSDGYPPNR
UL32/pp150-TB40/E	534	0.997223	1.57525e-42	0.994566	3.20818e-110	S	GDLFSGDEDS(0.997)DS(0.002)SDGYPPNR
UL32/pp150-TB40/E	537	0.952317	4.10755e-219	0.937184	2.56646e-219	S	GDLFSGDEDSDS(0.048)S(0.952)DGYPPNR
UL32/pp150-TB40/E	540	0.96959	1.4838e-05	0.984981	8.55085e-06	Y	GDLFSGDEDSDS(0.002)S(0.013)DGY(0.985)PPNR
UL32/pp150-TB40/E	550	0.996614	1.0998e-27	0.916807	8.52915e-23	T	FT(0.997)DT(0.003)LVDITDTETSAKPPVTTAYK
UL32/pp150-TB40/E	552	0.978657	0.00034721	0.998962	2.02711e-15	T	FT(0.001)DT(0.999)LVDITDTETSAKPPVTTAYK
UL32/pp150-TB40/E	557	0.997769	8.661e-103	0.999999	3.79475e-285	T	FTDTLVDIT(1)DTETSAKPPVTTAYK
UL32/pp150-TB40/E	664	0.999975	1.95996e-68	0.999274	6.28144e-56	T	MPT(1)TSTASQNTVSTTPR
UL32/pp150-TB40/E	666	0.995139	1.60106e-55	0.993393	1.47375e-32	S	MPTT(0.003)S(0.995)T(0.002)ASQNTVSTTPR
UL32/pp150-TB40/E	669	0.999742	2.2514e-43	0.999292	1.04207e-32	S	MPTTSTAS(1)QNTVSTTPR
UL32/pp150-TB40/E	674	0.842945	1.35041e-69	0.894416	5.41617e-137	S	MPTTSTASQNT(0.007)VS(0.894)T(0.077)T(0.022)PR
UL32/pp150-TB40/E	675	0.760293	1.08237e-116	0.838479	1.64843e-69	T	MPTTSTASQNTVS(0.138)T(0.838)T(0.023)PR
UL32/pp150-TB40/E	676	0.877161	1.57281e-275	0.96563	2.74389e-175	T	MPTTSTASQNTVS(0.008)T(0.026)T(0.966)PR
UL32/pp150-TB40/E	688	0.998161	3.00724e-14	0.999874	3.49551e-15	T	AAVT(1)QTASQNTADEVWALR
UL32/pp150-TB40/E	690	0.904323	0.00010437	0.972369	1.23472e-10	T	AAVT(0.024)QT(0.972)AS(0.004)QNTADEVWALR
UL32/pp150-TB40/E	692	0.999986	3.29379e-47	1	1.34277e-121	S	AAVTQTAS(1)QNTADEVWALR
UL32/pp150-TB40/E	695	0.999984	8.10218e-26	0.999982	2.8945e-36	T	AAVTQTASQNT(1)ADEVWALR
UL32/pp150-TB40/E	764	0.988848	1.47684e-32	0.982504	8.83508e-33	S	AKLS(0.989)S(0.011)PMTTTSTSQKPVLGK
UL32/pp150-TB40/E	765	0.999833	4.20732e-59	0.999641	5.31702e-73	S	LSS(1)PMTTTSTSQKPVLGK
UL32/pp150-TB40/E	770	0.842858	1.45211e-09	0.776757	3.88624e-11	T	LSSPMT(0.004)T(0.13)T(0.843)S(0.018)T(0.004)S(0.001)QKPVLGK
UL32/pp150-TB40/E	771	0.860254	6.11822e-36	0.970656	3.25888e-27	S	LSSPMTTT(0.005)S(0.971)T(0.02)S(0.005)QKPVLGK
UL32/pp150-TB40/E	773	0.984026	2.506e-59	0.998772	2.59696e-59	S	LSSPMTTTST(0.001)S(0.999)QKPVLGK
UL32/pp150-TB40/E	793	0.999988	2.39283e-05	0.999977	4.29047e-20	T	AQT(1)VTSTPVQGR
UL32/pp150-TB40/E	795	0.997306	1.10385e-27	0.995011	3.16068e-14	T	AQTVT(0.997)S(0.003)TPVQGR
UL32/pp150-TB40/E	796	0.866392	8.03845e-29	0.858287	1.39379e-27	S	AQTVTS(0.866)T(0.134)PVQGR
UL32/pp150-TB40/E	797	0.97867	4.75539e-35	0.984205	9.91042e-36	T	AQTVT(0.001)S(0.014)T(0.984)PVQGR
UL32/pp150-TB40/E	836	0.990356	1.88939e-07	0.999416	6.40363e-11	S	NVT(0.001)S(0.999)GAGTSSASSAR
UL32/pp150-TB40/E	865	0.923682	1.8799e-08	0.976207	3.86791e-19	S	QPSASASVLSPTEDDIVS(0.976)PAT(0.082)S(0.917)PLS(0.023)MLSSASPSPAK
UL32/pp150-TB40/E	869	0.809565	2.43045e-32	0.965427	4.59842e-27	S	QPSASASVLSPTEDDIVS(0.001)PAT(0.032)S(0.965)PLS(0.002)MLSSASPSPAK
UL32/pp150-TB40/E	884	0.999959	0.00311342	0.999983	0.00288892	S	S(1)APPSPVK
UL32/pp150-TB40/E	888	0.99999	0.00571935	1	0.00227319	S	SAPPS(1)PVK
UL32/pp150-TB40/E	902	0.999544	2.08143e-05	0.999448	5.89235e-05	S	VGVVPS(1)LKPTLGGK
UL32/pp150-TB40/E	906	0.999955	3.56894e-05	0.99991	9.27189e-06	T	VGVVPSLKPT(1)LGGK
UL32/pp150-TB40/E	918	0.999998	1.06283e-11	0.999999	2.44917e-08	S	AVVGRPPS(1)VPVS(0.027)GS(0.973)APGR
UL32/pp150-TB40/E	922	0.876998	3.40311e-09	0.959039	2.87872e-08	S	AVVGRPPSVPVS(0.959)GS(0.041)APGR
UL32/pp150-TB40/E	924	0.996319	5.7979e-37	0.99997	2.89041e-59	S	AVVGRPPSVPVSGS(1)APGR
UL32/pp150-TB40/E	930	0.950158	1.35226e-15	0.939201	0.000149183	S	AVVGRPPSVPVSGSAPGRLS(0.95)GT(0.021)S(0.029)R
UL32/pp150-TB40/E	967	0.982276	1.12208e-16	0.992961	5.24461e-17	S	SSVSNAPPVAS(0.993)PS(0.007)ILKPGASAALQSR
UL32/pp150-TB40/E	976	1	3.19138e-11	0.999992	2.26472e-11	S	PGAS(1)AALQSR
UL32/pp150-TB40/E	981	0.999839	3.19138e-11	1	7.54969e-12	S	PGASAALQS(1)R
UL32/pp150-TB40/E	984	0.936517	7.57991e-28	0.929667	2.27934e-35	S	S(0.937)T(0.063)GTAAVGSPVK
UL32/pp150-TB40/E	985	0.910763	4.91346e-14	0.816164	9.52951e-10	T	RS(0.089)T(0.911)GT(0.001)AAVGSPVK
UL32/pp150-TB40/E	987	0.999998	3.20394e-27	0.999884	9.17322e-14	T	STGT(1)AAVGSPVK
UL32/pp150-TB40/E	992	1	2.71387e-186	1	2.2032e-36	S	S(0.26)T(0.74)GTAAVGS(1)PVK
UL32/pp150-TB40/E	996	0.837396	1.56285e-46	0.847838	6.49826e-36	S	STGTAAVGS(1)PVKS(0.848)T(0.109)T(0.043)GMK
UL32/pp150-TB40/E	1008	0.898952	4.09877e-41	0.794002	2.071e-10	S	TVAFDLS(0.899)S(0.098)PQKS(0.003)GTGPQPGSAGMGGAK
UL32/pp150-TB40/E	1009	0.999497	3.51073e-38	0.999952	5.34179e-36	S	TVAFDLSS(1)PQK
UL32/pp150-TB40/E	1015	0.955552	2.42525e-07	0.865498	1.33106e-05	T	S(0.044)GT(0.956)GPQPGSAGMGGAK
UL32/pp150-TB40/E	1021	1	1.96439e-11	1	1.62343e-11	S	SGTGPQPGS(1)AGMGGAK
UL32/pp150-TB40/E	1029	0.982912	1.47036e-06	0.976519	8.16677e-09	T	T(0.983)PS(0.017)DAVQNILQK
UL32/pp150-TB40/E	1031	0.999835	2.15751e-82	0.999981	1.44459e-82	S	TPS(1)DAVQNILQK
