## Supplementary Table 6 for "Spatial, Quantitative and Functional Deconstruction of Virus and Host Protein Interactions Inside Intact Cytomegalovirus Particles"

### Sheet: Table S6
Supplementary Table 6. Primer sequences used for BAC mutagenesis.
Primer name	Base count	Primer sequence (orientation: from 5' to 3')	Description
UL32+HA-fw	98	CAT CCT CCA AAA GAT CGA GAA GAT TAA GAA AAC GGA GGA ATA CCC ATA CGA CGT CCC AGA CTA CGC CTA GTT AAT AGG GAT AAC AGG GTA ATC GAT TT	inserts the sequence YPYDVPDYA
UL32+HA-rv	97	TTT CAT TAA AAA GTA CGT CTG CGT GTG TGT TTC TTA ACT AGG CGT AGT CTG GGA CGT CGT ATG GGT ATT CCT CCG CCA GTG TTA CAA CCA ATT AAC C	C-terminal to the UL32 ORF
UL32+GFP-fw	84	CCG TGC AGA ACA TCC TCC AAA AGA TCG AGA AGA TTA AGA AAA CGG AGG AAG GCC CCG GCC CCA TGG TGA GCA AGG GCG AGG AGC	fuses EGFP C-terminal
UL32+GFP-rv	70	TAT CCG ATG ATT TCA TTA AAA AGT ACG TCT GCG TGT GTG TTT CTT AAC TAC TTG TAC AGC TCG TCC ATG C	to the UL32 ORF
UL32-SILKmut-fw	93	AAG CAG CGT ATC GAA TGC GCC GCC TGT GGC CTC CCC CTC CGC CCT GGC ACC GGG GGC GAG CGC GGC TTT TAG GGA TAA CAG GGT AAT CGA TTT	introduces I970A/K972A
UL32-SILKmut-rv	92	CCG TCG AGC GGC GTG ATT GCA AAG CCG CGC TCG CCC CCG GTG CCA GGG CGG AGG GGG AGG CCA CAG GCG GCC AGT GTT ACA ACC AAT TAA CC	mutations into the UL32 ORF
UL32-RVxFmut-fw	93	CGT AGG TTC CCC CGT CAA GAG CAC GAC GGG CAT GAA AAC GGC GGC TGC CGA CCT ATC GTC GCC CCA GAA TAG GGA TAA CAG GGT AAT CGA TTT	introduces V1003A/F1005A
UL32-RVxFmut-rv	92	GTT GCG GCC CCG TAC CGC TCT TCT GGG GCG ACG ATA GGT CGG CAG CCG CCG TTT TCA TGC CCG TCG TGC GCC AGT GTT ACA ACC AAT TAA CC	mutations into the UL32 ORF
UL32-block1-fw	102	CGG TGT TTC CAG CAT TTT CAG CGG CCT GTT ATC CTC GGG CGC TCA GAA ACC GGC CGC TGG TCC CTT GAA CAT CCC GCA TAG GGA TAA CAG GGT AAT CGA TTT	introduces S474A/T478A/S479A
UL32-block1-rv	101	CCG CGT GAC GCT GTT GTT GCT GCG GGA TGT TCA AGG GAC CAG CGG CCG GTT TCT GAG CGC CCG AGG ATA ACA GGC CGC GCC AGT GTT ACA ACC AAT TAA CC	mutations into the UL32 ORF
UL32-block2-fw	115	GCA GGT GAC CAA GGC CAG CCC GGG AAG GGT CCG TCG GGA CGC CGC GTG GGA CGT GAG GCC GCT CGC GGA GGC CAG AGG GGA TCT TTT CTC GTA GGG ATA ACA GGG TAA TCG ATT T	introduces S513A/T521A/T523A
UL32-block2-rv	114	CTG TCG GAA TCC TCG TCG CCC GAG AAA AGA TCC CCT CTG GCC TCC GCG AGC GGC CTC ACG TCC CAC GCG GCG TCC CGA CGG ACC CTT CCC GGC CAG TGT TAC AAC CAA TTA ACC	mutations into the UL32 ORF
UL32-block3-fw	106	TTC GGC GTC CGT TTT ATC GCC CAC GGA GGA TGA TAT CGT GGC CCC CGC CGC AGC GCC GCT GGC CAT GCT TTC GTC AGC CTC TTA GGG ATA ACA GGG TAA TCG ATT T	introduces S865A/T868A/S869A/S872A
UL32-block3-rv	105	GCA CTC TTG GCC GGG GAC GGA GAG GCT GAC GAA AGC ATG GCC AGC GGC GCT GCG GCG GGG GCC ACG ATA TCA TCC TCC GTG GGC CAG TGT TAC AAC CAA TTA ACC	mutations into the UL32 ORF
UL32-block4-fw	104	ACC TAC TTT GGG CGG CAA GGC GGT GGT AGG TCG ACC GCC CGC GGT CCC CGT GGC CGG TGC CGC GCC GGG TCG CCT GTC CGT AGG GAT AAC AGG GTA ATC GAT TT	introduces S918A/S922A/S924A
UL32-block4-rv	103	CGA GGC GGC CCG GCT GGT GCC GGA CAG GCG ACC CGG CGC GGC ACC GGC CAC GGG GAC CGC GGG CGG TCG ACC TAC CAC CGG CCA GTG TTA CAA CCA ATT AAC C	mutations into the UL32 ORF
UL32-block5-fw	114	GGT CCC CGT GGC CGG TGC CGC GCC GGG TCG CCT GTC CGG CGC AGC ACG TGC AGC AGC AGC AGC ACC AGC ATA TCC CGC AGT AAC TAC CGT TAG GGA TAA CAG GGT AAT CGA TTT	introduces T932A/S933A/S937A/T938A/T939A/T941A
UL32-block5-rv	113	CCG TAG ACG ACG GTG GGT AAA CGG TAG TTA CTG CGG GAT ATG CTG GTG CTG CTG CTG CTG CAC GTG CTG CGC CGG ACA GGC GAC CCG GCG GCC AGT GTT ACA ACC AAT TAA CC	mutations into the S918A/S922A/S924A-mutated UL32 ORF
UL32-block6-fw	109	CCT GAA ACC GGG GGC GAG CGC GGC TTT GCA ATC ACG CCG CGC GGC GGG GGC CGC CGC CGT AGG TGC CCC CGT CAA GAG CAC GAC GTA GGG ATA ACA GGG TAA TCG ATT T	introduces S984A/T985A/T987A/S992A
UL32-block6-rv	108	AAA GCC ACC GTT TTC ATG CCC GTC GTG CTC TTG ACG GGG GCA CCT ACG GCG GCG GCC CCC GCC GCG CGG CGT GAT TGC AAA GCC GGC CAG TGT TAC AAC CAA TTA ACC	mutations into the UL32 ORF
UL32-block7-fw	108	CAA GAG CAC GAC GGG CAT GAA AAC GGT GGC TTT CGA CCT AGC GGC GCC CCA GAA GGC CGG TGC GGG GCC GCA ACC GGG TTC TGC TAG GGA TAA CAG GGT AAT CGA TTT	introduces S1008A/S1009A/S1013A/T1015A
UL32-block7-rv	107	TTT TGG CGC CCC CCA TGC CGG CAG AAC CCG GTT GCG GCC CCG CAC CGG CCT TCT GGG GCG CCG CTA GGT CGA AAG CCA CCG TTT GCC AGT GTT ACA ACC AAT TAA CC	mutations into the UL32 ORF
